# LIFE-seq: longitudinal spatial transcriptomics of living tissue

**DOI:** 10.64898/2026.11.13.766339

**Authors:** Wenjia Wang, Handong Wang, Kaiqiang Ye, Feiyu Ding, Liuxi Chu, Xiaoying Ma, Kaitong Dang, Liyong He, Yan Huang, Huiying Li, Zhenyu Yin, Xiangwei Zhao

**Affiliations:** State Key Laboratory of Digital Medical Engineering, School of Biological Science & Medical Engineering, Southeast University, Nanjing, 210096, China; Department of Neurosurgery, Nanjing BenQ Medical Center, The Affiliated BenQ Hospital of Nanjing Medical University, Nanjing 210019, Jiangsu Province, China; The First Affiliated Hospital of Wenzhou Medical University, Wenzhou, Zhejiang 325000, China; Department of Geriatric Oncology, Affiliated Nanjing Drum Tower Hospital of Nanjing University Medical School, Nanjing 210000, China

**Keywords:** live tissue, nanoforest, RNA sequencing (RNA-seq), temporal, spatial transcriptomics

## Abstract

Spatial transcriptomics (ST) has deepened our understanding of cellular spatial heterogeneity, yet existing technologies are predominantly confined to fixed or frozen specimens, limiting longitudinal molecular profiling of the same living tissue. To overcome this limitation, we developed LIFE-seq (Living-tissue in situ nanoforest extraction for spatiotemporal transcriptomic mapping), a minimally invasive approach that combines high-density nanoforest arrays for molecular sampling with directed transfer onto spatially barcoded messenger RNA (mRNA) capture chips. LIFE-seq enables spatial transcriptomic profiling while preserving overall tissue integrity and provides a modular strategy with the potential to integrate different 3’-end capture platforms. Performance validation demonstrated high concordance in global transcriptomic profiles and spatial gene expression patterns between nanoforest-derived replicas and conventional tissue sections, as well as faithful recapitulation of pathological features in a traumatic brain injury (TBI) model. Furthermore, longitudinal spatial transcriptomic profiling of cortical injury in the same mouse revealed temporally distinct injury responses, progressive activation of immune-associated gene programs, and spatially heterogeneous cell-type-specific expression changes. By enabling repeated molecular sampling and spatial transcriptomic analysis of living tissue, LIFE-seq provides a versatile framework for investigating tissue dynamics and pathological progression *in vivo*.
