## Supplementary Table 1 for "LIFE-seq: longitudinal spatial transcriptomics of living tissue"

### Sheet: English
Component or fabrication step	Main materials	Cost (USD)
Glass substrate and surface modification	Glass slide, PAMAM and activation reagents	1.64214
Microfluidic device fabrication	PDMS	1.48571
Capture-probe immobilization	Read1 probes, coupling and blocking reagents	1.10543
X-direction barcoding	X probe, Linker 1 and T4 DNA ligase	13.5771
Y-direction barcoding	Y probe, Linker 2 and T4 DNA ligase	23.1129
Barcoded chip subtotal	One slide (one barcoded region)	40.9233
Nanoforest array	One array	2
Total	One barcoded chip + one nanoforest array	42.9233
