## Supplementary Table 2 for "LIFE-seq: longitudinal spatial transcriptomics of living tissue"

### Sheet: Oligonucleotides
Name	Sequence (5'-3')
Read 1	NH2-C6-CTACACGACGCTCTTCCGATCT
TSO	AAGCAGTGGTATCAACGCAGAGTACAT/rG//rG//rG/
Second-strand primer	AAGCAGTGGTATCAACGCAGAG
Linker 1	ATCGATTCGCAGATCGGAAG
Linker 2	CGAATGCTCTGGCCTCTCAAGCACGTGGAT
Amp-R	AAGCAGTGGTATCAACGCAGAG
Amp-F	CTACACGACGCTCTTCCGATCT
i5 Primer	AATGATACGGCGACCACCGAGATCTACAC[index]ACACTCTTTCCCTACACGACGCTC
i7 Primer	CAAGCAGAAGACGGCATACGAGAT[index]GTCTCGTGGGCTCGG
Read 1 Complementary Fluorescent Probe	Cy3-AGATCGGAAGAGCGTCGTGTAG
Cy3-Poly(A)	Cy3-NBAAAAAAAAAAAAAAAAAAAA
/rG/ = riboguanosine; [index] = sample index sequence; N = A/C/G/T; V = A/C/G; B = C/G/T

### Sheet: Barcode A
Name	Sequence (5'-3')
Barcode-A1	GCGAATCGATAACCGCGGATCCACGTGCTTGAG
Barcode-A2	GCGAATCGATGGTTATAAATCCACGTGCTTGAG
Barcode-A3	GCGAATCGATCCAAGTCCATCCACGTGCTTGAG
Barcode-A4	GCGAATCGATTTGGACTTATCCACGTGCTTGAG
Barcode-A5	GCGAATCGATCAGTGGATATCCACGTGCTTGAG
Barcode-A6	GCGAATCGATTGACAAGCATCCACGTGCTTGAG
Barcode-A7	GCGAATCGATCTAGCTTGATCCACGTGCTTGAG
Barcode-A8	GCGAATCGATTCGATCCAATCCACGTGCTTGAG
Barcode-A9	GCGAATCGATCCTGAACTATCCACGTGCTTGAG
Barcode-A10	GCGAATCGATTTCAGGTCATCCACGTGCTTGAG
Barcode-A11	GCGAATCGATAGTAGAGAATCCACGTGCTTGAG
Barcode-A12	GCGAATCGATGACGAGAGATCCACGTGCTTGAG
Barcode-A13	GCGAATCGATAGACTTGGATCCACGTGCTTGAG
Barcode-A14	GCGAATCGATGAGTCCAAATCCACGTGCTTGAG
Barcode-A15	GCGAATCGATCTTAAGCCATCCACGTGCTTGAG
Barcode-A16	GCGAATCGATTCCGGATTATCCACGTGCTTGAG
Barcode-A17	GCGAATCGATCTGTATTAATCCACGTGCTTGAG
Barcode-A18	GCGAATCGATTCACGCCGATCCACGTGCTTGAG
Barcode-A19	GCGAATCGATACTTACATATCCACGTGCTTGAG
Barcode-A20	GCGAATCGATGTCCGTGCATCCACGTGCTTGAG
Barcode-A21	GCGAATCGATAAGGTACCATCCACGTGCTTGAG
Barcode-A22	GCGAATCGATGGAACGTTATCCACGTGCTTGAG
Barcode-A23	GCGAATCGATAATTCTGCATCCACGTGCTTGAG
Barcode-A24	GCGAATCGATGGCCTCATATCCACGTGCTTGAG
Barcode-A25	GCGAATCGATATCTTAGTATCCACGTGCTTGAG
Barcode-A26	GCGAATCGATGCTCCGACATCCACGTGCTTGAG
Barcode-A27	GCGAATCGATATACCAAGATCCACGTGCTTGAG
Barcode-A28	GCGAATCGATGCGTTGGAATCCACGTGCTTGAG
Barcode-A29	GCGAATCGATTCCTGTAAATCCACGTGCTTGAG
Barcode-A30	GCGAATCGATAGAATGCCATCCACGTGCTTGAG
Barcode-A31	GCGAATCGATGAGGCATTATCCACGTGCTTGAG
Barcode-A32	GCGAATCGATCCTCGGTAATCCACGTGCTTGAG
Barcode-A33	GCGAATCGATTTCTAACGATCCACGTGCTTGAG
Barcode-A34	GCGAATCGATATGAGGCTATCCACGTGCTTGAG
Barcode-A35	GCGAATCGATGCAGAATCATCCACGTGCTTGAG
Barcode-A36	GCGAATCGATCACTACGAATCCACGTGCTTGAG
Barcode-A37	GCGAATCGATTGTCGTAGATCCACGTGCTTGAG
Barcode-A38	GCGAATCGATACCACTTAATCCACGTGCTTGAG
Barcode-A39	GCGAATCGATGTTGTCCGATCCACGTGCTTGAG
Barcode-A40	GCGAATCGATATCCATATATCCACGTGCTTGAG
Barcode-A41	GCGAATCGATGCTTGCGCATCCACGTGCTTGAG
Barcode-A42	GCGAATCGATAGTATCTTATCCACGTGCTTGAG
Barcode-A43	GCGAATCGATGACGCTCCATCCACGTGCTTGAG
Barcode-A44	GCGAATCGATCATGCCATATCCACGTGCTTGAG
Barcode-A45	GCGAATCGATTGCATTGCATCCACGTGCTTGAG
Barcode-A46	GCGAATCGATATTGGAACATCCACGTGCTTGAG
Barcode-A47	GCGAATCGATGCCAAGGTATCCACGTGCTTGAG
Barcode-A48	GCGAATCGATCGAGATATATCCACGTGCTTGAG
Barcode-A49	GCGAATCGATTAGAGCGCATCCACGTGCTTGAG
Barcode-A50	GCGAATCGATAACCTGTTATCCACGTGCTTGAG

### Sheet: Barcode B
Name	Sequence (5'-3')
Barcode-B1	AGGCCAGAGCATTCGAACCGCGGNNNNNNNNNNNNTTTTTTTTTTTTTTTTTTTTTTTTTTTTTTVN
Barcode-B2	AGGCCAGAGCATTCGGGTTATAANNNNNNNNNNNNTTTTTTTTTTTTTTTTTTTTTTTTTTTTTTVN
Barcode-B3	AGGCCAGAGCATTCGCCAAGTCCNNNNNNNNNNNNTTTTTTTTTTTTTTTTTTTTTTTTTTTTTTVN
Barcode-B4	AGGCCAGAGCATTCGTTGGACTTNNNNNNNNNNNNTTTTTTTTTTTTTTTTTTTTTTTTTTTTTTVN
Barcode-B5	AGGCCAGAGCATTCGCAGTGGATNNNNNNNNNNNNTTTTTTTTTTTTTTTTTTTTTTTTTTTTTTVN
Barcode-B6	AGGCCAGAGCATTCGTGACAAGCNNNNNNNNNNNNTTTTTTTTTTTTTTTTTTTTTTTTTTTTTTVN
Barcode-B7	AGGCCAGAGCATTCGCTAGCTTGNNNNNNNNNNNNTTTTTTTTTTTTTTTTTTTTTTTTTTTTTTVN
Barcode-B8	AGGCCAGAGCATTCGTCGATCCANNNNNNNNNNNNTTTTTTTTTTTTTTTTTTTTTTTTTTTTTTVN
Barcode-B9	AGGCCAGAGCATTCGCCTGAACTNNNNNNNNNNNNTTTTTTTTTTTTTTTTTTTTTTTTTTTTTTVN
Barcode-B10	AGGCCAGAGCATTCGTTCAGGTCNNNNNNNNNNNNTTTTTTTTTTTTTTTTTTTTTTTTTTTTTTVN
Barcode-B11	AGGCCAGAGCATTCGAGTAGAGANNNNNNNNNNNNTTTTTTTTTTTTTTTTTTTTTTTTTTTTTTVN
Barcode-B12	AGGCCAGAGCATTCGGACGAGAGNNNNNNNNNNNNTTTTTTTTTTTTTTTTTTTTTTTTTTTTTTVN
Barcode-B13	AGGCCAGAGCATTCGAGACTTGGNNNNNNNNNNNNTTTTTTTTTTTTTTTTTTTTTTTTTTTTTTVN
Barcode-B14	AGGCCAGAGCATTCGGAGTCCAANNNNNNNNNNNNTTTTTTTTTTTTTTTTTTTTTTTTTTTTTTVN
Barcode-B15	AGGCCAGAGCATTCGCTTAAGCCNNNNNNNNNNNNTTTTTTTTTTTTTTTTTTTTTTTTTTTTTTVN
Barcode-B16	AGGCCAGAGCATTCGTCCGGATTNNNNNNNNNNNNTTTTTTTTTTTTTTTTTTTTTTTTTTTTTTVN
Barcode-B17	AGGCCAGAGCATTCGCTGTATTANNNNNNNNNNNNTTTTTTTTTTTTTTTTTTTTTTTTTTTTTTVN
Barcode-B18	AGGCCAGAGCATTCGTCACGCCGNNNNNNNNNNNNTTTTTTTTTTTTTTTTTTTTTTTTTTTTTTVN
Barcode-B19	AGGCCAGAGCATTCGACTTACATNNNNNNNNNNNNTTTTTTTTTTTTTTTTTTTTTTTTTTTTTTVN
Barcode-B20	AGGCCAGAGCATTCGGTCCGTGCNNNNNNNNNNNNTTTTTTTTTTTTTTTTTTTTTTTTTTTTTTVN
Barcode-B21	AGGCCAGAGCATTCGAAGGTACCNNNNNNNNNNNNTTTTTTTTTTTTTTTTTTTTTTTTTTTTTTVN
Barcode-B22	AGGCCAGAGCATTCGGGAACGTTNNNNNNNNNNNNTTTTTTTTTTTTTTTTTTTTTTTTTTTTTTVN
Barcode-B23	AGGCCAGAGCATTCGAATTCTGCNNNNNNNNNNNNTTTTTTTTTTTTTTTTTTTTTTTTTTTTTTVN
Barcode-B24	AGGCCAGAGCATTCGGGCCTCATNNNNNNNNNNNNTTTTTTTTTTTTTTTTTTTTTTTTTTTTTTVN
Barcode-B25	AGGCCAGAGCATTCGATCTTAGTNNNNNNNNNNNNTTTTTTTTTTTTTTTTTTTTTTTTTTTTTTVN
Barcode-B26	AGGCCAGAGCATTCGGCTCCGACNNNNNNNNNNNNTTTTTTTTTTTTTTTTTTTTTTTTTTTTTTVN
Barcode-B27	AGGCCAGAGCATTCGATACCAAGNNNNNNNNNNNNTTTTTTTTTTTTTTTTTTTTTTTTTTTTTTVN
Barcode-B28	AGGCCAGAGCATTCGGCGTTGGANNNNNNNNNNNNTTTTTTTTTTTTTTTTTTTTTTTTTTTTTTVN
Barcode-B29	AGGCCAGAGCATTCGTCCTGTAANNNNNNNNNNNNTTTTTTTTTTTTTTTTTTTTTTTTTTTTTTVN
Barcode-B30	AGGCCAGAGCATTCGAGAATGCCNNNNNNNNNNNNTTTTTTTTTTTTTTTTTTTTTTTTTTTTTTVN
Barcode-B31	AGGCCAGAGCATTCGGAGGCATTNNNNNNNNNNNNTTTTTTTTTTTTTTTTTTTTTTTTTTTTTTVN
Barcode-B32	AGGCCAGAGCATTCGCCTCGGTANNNNNNNNNNNNTTTTTTTTTTTTTTTTTTTTTTTTTTTTTTVN
Barcode-B33	AGGCCAGAGCATTCGTTCTAACGNNNNNNNNNNNNTTTTTTTTTTTTTTTTTTTTTTTTTTTTTTVN
Barcode-B34	AGGCCAGAGCATTCGATGAGGCTNNNNNNNNNNNNTTTTTTTTTTTTTTTTTTTTTTTTTTTTTTVN
Barcode-B35	AGGCCAGAGCATTCGGCAGAATCNNNNNNNNNNNNTTTTTTTTTTTTTTTTTTTTTTTTTTTTTTVN
Barcode-B36	AGGCCAGAGCATTCGCACTACGANNNNNNNNNNNNTTTTTTTTTTTTTTTTTTTTTTTTTTTTTTVN
Barcode-B37	AGGCCAGAGCATTCGTGTCGTAGNNNNNNNNNNNNTTTTTTTTTTTTTTTTTTTTTTTTTTTTTTVN
Barcode-B38	AGGCCAGAGCATTCGACCACTTANNNNNNNNNNNNTTTTTTTTTTTTTTTTTTTTTTTTTTTTTTVN
Barcode-B39	AGGCCAGAGCATTCGGTTGTCCGNNNNNNNNNNNNTTTTTTTTTTTTTTTTTTTTTTTTTTTTTTVN
Barcode-B40	AGGCCAGAGCATTCGATCCATATNNNNNNNNNNNNTTTTTTTTTTTTTTTTTTTTTTTTTTTTTTVN
Barcode-B41	AGGCCAGAGCATTCGGCTTGCGCNNNNNNNNNNNNTTTTTTTTTTTTTTTTTTTTTTTTTTTTTTVN
Barcode-B42	AGGCCAGAGCATTCGAGTATCTTNNNNNNNNNNNNTTTTTTTTTTTTTTTTTTTTTTTTTTTTTTVN
Barcode-B43	AGGCCAGAGCATTCGGACGCTCCNNNNNNNNNNNNTTTTTTTTTTTTTTTTTTTTTTTTTTTTTTVN
Barcode-B44	AGGCCAGAGCATTCGCATGCCATNNNNNNNNNNNNTTTTTTTTTTTTTTTTTTTTTTTTTTTTTTVN
Barcode-B45	AGGCCAGAGCATTCGTGCATTGCNNNNNNNNNNNNTTTTTTTTTTTTTTTTTTTTTTTTTTTTTTVN
Barcode-B46	AGGCCAGAGCATTCGATTGGAACNNNNNNNNNNNNTTTTTTTTTTTTTTTTTTTTTTTTTTTTTTVN
Barcode-B47	AGGCCAGAGCATTCGGCCAAGGTNNNNNNNNNNNNTTTTTTTTTTTTTTTTTTTTTTTTTTTTTTVN
Barcode-B48	AGGCCAGAGCATTCGCGAGATATNNNNNNNNNNNNTTTTTTTTTTTTTTTTTTTTTTTTTTTTTTVN
Barcode-B49	AGGCCAGAGCATTCGTAGAGCGCNNNNNNNNNNNNTTTTTTTTTTTTTTTTTTTTTTTTTTTTTTVN
Barcode-B50	AGGCCAGAGCATTCGAACCTGTTNNNNNNNNNNNNTTTTTTTTTTTTTTTTTTTTTTTTTTTTTTVN
